# Systematic mapping of bacteriophage gene essentiality with HIDEN-SEQ

**DOI:** 10.1101/2025.11.20.689424

**Authors:** Dorentina Humolli, Jessica Ransome, Damien Piel, Jan-Willem Veening, Alexander Harms

## Abstract

The constant arms race of bacteriophages and their bacterial hosts has inspired major breakthroughs in biotechnology and shaped phages as fierce predators with great clinical potential to fight multidrug-resistant bacterial pathogens. However, the vast amount of genomic “dark matter” composed of genes of unknown function in phage genomes remains a major obstacle for the molecular understanding of phage-host interactions. Here we present HIDEN-SEQ, a transposon-insertion sequencing method for phages that systematically links viral genes to selectable phenotypes. Using model phage T4, we show that HIDEN-SEQ readily reproduces the gene essentiality map established over decades of research. Subsequently, we show that our method is easily portable to different phages far beyond classical laboratory models. Across a panel of bacterial hosts and growth conditions, HIDEN-SEQ reveals many conditionally essential phage genes, including previously unknown viral anti-defense factors that we could match to specific antiviral defenses of the respective hosts. Compared to analogous techniques, HIDEN-SEQ provides unprecedented depth and near base-pair resolution as well as great ease of use and portability. We therefore anticipate that HIDEN-SEQ will accelerate discoveries in phage biology by uncovering functions of viral dark matter with direct relevance for microbial ecology, biotechnology, and improvements of phage therapy.
