## Extended Data Table 3 for "Systematic mapping of bacteriophage gene essentiality with HIDEN-SEQ"

### Sheet: Extended Data Table 3
Extended Data Table 3. Selected defense systems predicted in E. coli uropathogenic isolates (using DefenseFinder)
Clinical isolate	sys_id	type	subtype	activity	sys_beg	sys_end	protein_in_syst	genes_count	name_of_profiles_in_sys
CFE299	CFE299_Retron_VI_5	Retron	Retron_VI	Defense	CFE299_01841	CFE299_01842	CFE299_01841,CFE299_01842	2	Retron_VI__HTH,Retron__RT_Tot_10
CFE299	CFE299_Septu_7	Septu	Septu	Defense	CFE299_01853	CFE299_01854	CFE299_01853,CFE299_01854	2	Septu__PtuA,Septu__PtuB
CFE299	CFE299_Septu_8	Septu	Septu	Defense	CFE299_02638	CFE299_02639	CFE299_02638,CFE299_02639	2	Septu__PtuA_2,Septu__PtuB_2
CFE303	CFE303_Druantia_III_1	Druantia	Druantia_III	Defense	CFE303_03772	CFE303_03773	CFE303_03772,CFE303_03773	2	Druantia_III__DruH,Druantia__DruE_3
CFE311	CFE311_DS-28_1	DS-28	DS-28	Defense	CFE311_04982	CFE311_04983	CFE311_04982,CFE311_04983	2	DS-28__DS-28A,DS-28__DS-28B
CFE311	CFE311_Gao_Tmn_3	Gao_Tmn	Gao_Tmn	Defense	CFE311_04986	CFE311_04986	CFE311_04986	1	Gao_Tmn__TmnA
CFE331	CFE331_CBASS_III_3	CBASS	CBASS_III	Defense	CFE331_03965	CFE331_03969	CFE331_03965,CFE331_03967,CFE331_03968,CFE331_03969	4	CBASS__Cyclase_II,CBASS__Sensing_TPALS,CBASS__TRIP13,CBASS__bacHORMA_1
CFE331	CFE331_Mokosh_Type_I_A_7	Mokosh	Mokosh_Type_I_A	Defense	CFE331_03975	CFE331_03976	CFE331_03975,CFE331_03976	2	Mokosh_type_I__MkoA_A,Mokosh_type_I__MkoB_A
CFE336	CFE336_Lamassu-Cap4_nuclease_1	Lamassu-Fam	Lamassu-Cap4_nuclease	Defense	CFE336_02720	CFE336_02722	CFE336_02720,CFE336_02722	2	Lamassu-Fam__LmuA_effector_Cap4_nuclease_II,Lamassu-Fam__LmuB_SMC_Cap4_nuclease_II
CFT073	CFT073_SanaTA_8	SanaTA	SanaTA	Defense	CFE101_00843	CFE101_00844	CFE101_00843,CFE101_00844	2	SanaTA__SanaA,SanaTA__SanaT
