## Extended Data Table 4 for "Systematic mapping of bacteriophage gene essentiality with HIDEN-SEQ"

### Sheet: Extended Data Table 4
	Extended Data Table 4. Construction of all plasmids generated in this study
	plasmid name	Description	cloning method	backbone				insert				insert				insert
				template	fw primer	rv primer	restriction digest	template	fw primer	rv primer	restriction digest	template	fw primer	rv primer	restriction digest	template	fw primer	rv primer	restriction digest
	pAH160_Tn_AcrVIA1_v2	Parental construct of pDH160_Tn_AcrVIA1_v2	Gibson assembly	pAH160_Tn_sup-tRNAs_LE392_v2	prAH2173	prAH2179	-	AcrVIA1 - synthesized DNA	prDH0264	prDH0265	-	-	-	-	-	-	-	-	-
	pDH160_Tn_AcrVIA1_v2	Transposon plasmid carrying the AcrVIA1 gene expressed from a strong synthetic promoter BBa_J23119	round-the-horn PCR	pAH160_Tn_AcrVIA1_v2	prDH0347	prDH0349	-	-	-	-	-	-	-	-	-	-	-	-	-
	pAH160_Tn_AcrVIA1_v3	Plasmid carrying the AcrVIA1 gene expressed from a strong synthetic promoter BBa_J23119, including a transcriptional terminator	Gibson assembly	pDH160_Tn_AcrVIA1_v2	prDH0263	prDH0454	-	transcriptional terminator - synthesized DNA	-	-	-	-	-	-	-	-	-	-	-
	pAH160_Tn_sup-tRNAs_LE392_v2	Control transposon plasmid carrying the sup-tRNAs	Gibson assembly	pAH160	prDH0263	prDH0233	-	sup-tRNAs - synthesized DNA	prDH0261	prDH0262	-	-	-	-	-	-	-	-	-
	pAH160_Tn_AIcrVIA3_v2	Transposon plasmid carrying the AIcrVIA3 gene expressed from a weaker synthetic promoter BBa_J23110	Gibson assembly	pAH160_Tn_sup-tRNAs_LE392_v2	prAH2173	prDH0343	-	AIcrVIA3 - synthesized DNA	prDH0344	prDH0265	-	-	-	-	-	-	-	-	-
	pAH186ColE1_Himar1_T'ase	Plasmid carrying the Himar1 transposase gene	Gibson assembly	pAH186ColE1	prAH2568	prAH2245	-	pAH182_spectR_v1	prAH2525	prAH2569	-	-	-	-	-	-	-	-	-
	pVD3_RexAB_v2	Plasmid expressing rexAB genes used for competitive fitness assays	Gibson assembly	pVD3	prJR19	prJR21	-	pAH213_rexAB	prJR22	prJR18	-	-	-	-	-	-	-	-	-
	pAH221_LbuCas13a	LbuCas13a expressing plasmid	Gibson assembly	pBA559	prAH2038	prAH2711	-	-	-	-	-	-	-	-	-	-	-	-	-
	pAH221_LseCas13a	LseCas13a expressing plasmid	Gibson assembly	pAH221	prDH0210	prDH0204	-	LseCas13a Fragment I - synthesized DNA	prDH0205	prDH0206	-	LseCas13a Fragment II - synthesized DNA	prDH0207	prDH0208	-	LseCas13a Fragment III - synthesized DNA	prDH0209	prDH0153	-
	pAH218_LbuCas13a_e	LbuCas13a crRNA entry vector	Gibson assembly	pAH218	prAH2173	prAH2179	-	pBA559	prAH2697	prAH2698	-	-	-	-	-	-	-	-	-
	pAH218_LseCas13a_e	LseCas13a crRNA entry vector	Gibson assembly	pAH218	prAH2173	prAH2179	-	crRNA LseCas13a - synthesized DNA	prAH2697	prAH2698	-	-	-	-	-	-	-	-	-
	pAH218_LseCas13a_T4/Bas37_mcp_CDS_2	LseCas13a crRNA plasmid targeting T4/Bas37 mcp gene	Golden Gate assembly	pAH218_LseCas13a_e	-	-	BsaI	Annealed and phosphorylated primers	prDH0292	prDH0293	-	-	-	-	-	-	-	-	-
	pAH218_LbuCas13a_Bas54_DNA_pol_H5	LbuCas13a crRNA plasmid targeting Bas54 DNA polymerase	Golden Gate assembly	pAH218_LbuCas13a_e	-	-	BsaI	Annealed and phosphorylated primers	prDH0184	prDH0185	-	-	-	-	-	-	-	-	-
	pAH210_T4_tk.4_AcrVIA1	Homologous recombination plasmid	Gibson assembly	pAH210	prAH2224	prAH2225	-	pAH160_Tn_AcrVIA1_v3	prDH0509	prDH0154	-	T4 phage lysate	prDH0523	prDH0521	-	T4 phage lysate	prDH0522	prDH0524	-
	pAH218_T4_vs_AcrVIA1	Homologous recombination plasmid	Gibson assembly	pAH218	prAH2173	prAH2179	-	pAH160_Tn_AcrVIA1_v3	prDH0509	prDH0154	-	T4 phage lysate	prDH0507	prDH0508	-	T4 phage lysate	prDH0510	prDH0511	-
	pAH210_T4_alt_AcrVIA1	Homologous recombination plasmid	Gibson assembly	pAH210	prAH2224	prAH2225	-	pAH210_T4_tk.4_AcrVIA1	prDH0509	prDH0154	-	T4 phage lysate	prDH0526	prDH0527	-	T4 phage lysate	prDH0528	prDH0529	-
	pAH210_T4_cef_AcrVIA1	Homologous recombination plasmid	Gibson assembly	pAH210	prAH2224	prAH2225	-	pAH210_T4_tk.4_AcrVIA1	prDH0509	prDH0154	-	T4 phage lysate	prDH0530	prDH0531	-	T4 phage lysate	prDH0532	prDH0533	-
	pAH210_T4_gp57B_AcrVIA1	Homologous recombination plasmid	Gibson assembly	pAH210	prAH2224	prAH2225	-	pAH210_T4_tk.4_AcrVIA1	prDH0509	prDH0154	-	T4 phage lysate	prDH0534	prDH0535	-	T4 phage lysate	prDH0536	prDH0537	-
	pAH210_T4_nrdC.1_AcrVIA1	Homologous recombination plasmid	Gibson assembly	pAH210	prAH2224	prAH2225	-	pAH210_T4_tk.4_AcrVIA1	prDH0509	prDH0154	-	T4 phage lysate	prDH0538	prDH0539	-	T4 phage lysate	prDH0540	prDH0541	-
	pAH210_T4_rnlA_AcrVIA1_1	Homologous recombination plasmid	Gibson assembly	pAH210	prAH2224	prAH2225	-	pAH210_T4_tk.4_AcrVIA1	prDH0509	prDH0154	-	T4 phage lysate	prDH0546	prDH0547	-	T4 phage lysate	prDH0548	prDH0549	-
	pAH210_T4_rnlA_AcrVIA1_2	Homologous recombination plasmid	Gibson assembly	pAH210	prAH2224	prAH2225	-	pAH210_T4_tk.4_AcrVIA1	prDH0509	prDH0154	-	T4 phage lysate	prDH0550	prDH0551	-	T4 phage lysate	prDH0522	prDH0553	-
	pAH210_T4_pseT_AcrVIA1	Homologous recombination plasmid	Gibson assembly	pAH210	prAH2224	prAH2225	-	pAH210_T4_tk.4_AcrVIA1	prDH0509	prDH0154	-	T4 phage lysate	prDH0542	prDH0543	-	T4 phage lysate	prDH0544	prDH0545	-
	pAH210_Bas37_0053_AcrVIA1	Homologous recombination plasmid	Gibson assembly	pAH210	prAH2224	prAH2225	-	pAH210_T4_tk.4_AcrVIA1	prDH0509	prDH0154	-	Bas37 phage lysate	prDH0554	prDH0555	-	Bas37 phage lysate	prDH0556	prDH0557	-
	pAH210_Bas37_0055_AcrVIA1	Homologous recombination plasmid	Gibson assembly	pAH210	prAH2224	prAH2225	-	pAH210_T4_tk.4_AcrVIA1	prDH0509	prDH0154	-	Bas37 phage lysate	prDH0558	prDH0559	-	Bas37 phage lysate	prDH0560	prDH0561	-
	pAH210_Bas37_0119_AcrVIA1	Homologous recombination plasmid	Gibson assembly	pAH210	prAH2224	prAH2225	-	pAH210_T4_tk.4_AcrVIA1	prDH0509	prDH0154	-	Bas37 phage lysate	prDH0562	prDH0563	-	Bas37 phage lysate	prDH0564	prDH0565	-
	pAH210_Bas37_0130_AcrVIA1	Homologous recombination plasmid	Gibson assembly	pAH210	prAH2224	prAH2225	-	pAH210_T4_tk.4_AcrVIA1	prDH0509	prDH0154	-	Bas37 phage lysate	prDH0566	prDH0567	-	Bas37 phage lysate	prDH0568	prDH0569	-
	pAH210_Bas37_0154_AcrVIA1	Homologous recombination plasmid	Gibson assembly	pAH210	prAH2224	prAH2225	-	pAH210_T4_tk.4_AcrVIA1	prDH0509	prDH0154	-	Bas37 phage lysate	prDH0570	prDH0571	-	Bas37 phage lysate	prDH0572	prDH0573	-
	pAH210_Bas37_0203_AcrVIA1	Homologous recombination plasmid	Gibson assembly	pAH210	prAH2224	prAH2225	-	pAH210_T4_tk.4_AcrVIA1	prDH0509	prDH0154	-	Bas37 phage lysate	prDH0574	prDH0575	-	Bas37 phage lysate	prDH0576	prDH0577	-
	pAH210_Bas37_0239_AcrVIA1	Homologous recombination plasmid	Gibson assembly	pAH210	prAH2224	prAH2225	-	pAH210_T4_tk.4_AcrVIA1	prDH0509	prDH0154	-	Bas37 phage lysate	prDH0578	prDH0579	-	Bas37 phage lysate	prDH0580	prDH0581	-
	pAH210_Bas37_0240_AcrVIA1	Homologous recombination plasmid	Gibson assembly	pAH210	prAH2224	prAH2225	-	pAH210_T4_tk.4_AcrVIA1	prDH0509	prDH0154	-	Bas37 phage lysate	prDH0582	prDH0583	-	Bas37 phage lysate	prDH0584	prDH0585	-
	pAH210_Bas37_0033_AcrVIA1	Homologous recombination plasmid	Gibson assembly	pAH210	prAH2224	prAH2225	-	pAH210_T4_tk.4_AcrVIA1	prDH0509	prDH0154	-	Bas37 phage lysate	prDH0634	prDH0635	-	Bas37 phage lysate	prDH0636	prDH0637	-
	pAH210_Bas37_0260_AcrVIA1	Homologous recombination plasmid	Gibson assembly	pAH210	prAH2224	prAH2225	-	pAH210_T4_tk.4_AcrVIA1	prDH0509	prDH0154	-	Bas37 phage lysate	prDH0646	prDH0647	-	Bas37 phage lysate	prDH0648	prDH0649	-
	pAH210_Bas54_0063_AIcrVIA3	Homologous recombination plasmid	Gibson assembly	pAH210	prAH2224	prAH2225	-	pAH160_Tn_AIcrVIA3_v2	prDH0264	prDH0265	-	Bas54 phage lysate	prDH0586	prDH0587	-	Bas54 phage lysate	prDH0588	prDH0589	-
	pAH210_Bas54_0140_AIcrVIA3	Homologous recombination plasmid	Gibson assembly	pAH210	prAH2224	prAH2225	-	pAH160_Tn_AIcrVIA3_v2	prDH0264	prDH0265	-	Bas54 phage lysate	prDH0598	prDH0599	-	Bas54 phage lysate	prDH0600	prDH0601	-
	pAH210_CFE299_Septu_7	Plasmid expressing Septu_7 antiviral defense from CFE299 clinical isolate	Gibson assembly	pAH210	prAH2224	prAH2225	-	overnight of CFE299 clinical isolate	prDP0266	prDP0267	-	-	-	-	-	-	-	-	-
	pAH210_CFE299_Retron_VI	Plasmid expressing Retron VI antiviral defense from CFE299 clinical isolate	Gibson assembly	pAH210	prAH2224	prAH2225	-	overnight of CFE299 clinical isolate	prDP0280	prDP0281	-	-	-	-	-	-	-	-	-
	pAH210_CFE299_Septu_8	Plasmid expressing Septu_8 antiviral defense from CFE299 clinical isolate	Gibson assembly	pAH210	prAH2224	prAH2225	-	overnight of CFE299 clinical isolate	prDP0284	prDP0285	-	-	-	-	-	-	-	-	-
	pAH210_CFE303_Druantia_III_1	Plasmid expressing Druantia III antiviral defense from CFE303 clinical isolate	Gibson assembly	pAH210	prAH2224	prAH2225	-	overnight of CFE303 clinical isolate	prDP0270	prDP0271	-	-	-	-	-	-	-	-	-
	pAH210_CFE331_CBASS_III_3	Plasmid expressing CBASS III antiviral defense from CFE331 clinical isolate	Gibson assembly	pAH210	prAH2224	prAH2225	-	overnight of CFE331 clinical isolate	prDP0296	prDP0297	-	-	-	-	-	-	-	-	-
	pAH210_CFE331_Mokosh_Type_I_A_7	Plasmid expressing Mokosh type I A 7 antiviral defense from CFE331 clinical isolate	Gibson assembly	pAH210	prAH2224	prAH2225	-	overnight of CFE331 clinical isolate	prDP0298	prDP0299	-	-	-	-	-	-	-	-	-
	pAH210_CFE336_Lamassu-Cap4_nuclease_1	Plasmid expressing Lamasssu Cap4 antiviral defense from CFE336 clinical isolate	Gibson assembly	pAH210	prAH2224	prAH2225	-	overnight of CFE336 clinical isolate	prDP0274	prDP0275	-	-	-	-	-	-	-	-	-
	pAH210_CFT073_SanaTA_8	Plasmid expressing SanaTA antiviral defense from CFT073 clinical isolate	Gibson assembly	pAH210	prAH2224	prAH2225	-	overnight of CFT073 clinical isolate	prDP0272	prDP0273	-	-	-	-	-	-	-	-	-
	pAH210_CFE311_DS-28_1	Plasmid expressing DS_28 antiviral defense from CFE311 clinical isolate	Gibson assembly	pAH210	prAH2224	prAH2225	-	overnight of CFE311 clinical isolate	prJR46	prJR47	-	-	-	-	-	-	-	-	-
	pAH210_CFE311_Gao_Tmn_3	Plasmid expressing Gao_Tmn antiviral defense from CFE311 clinical isolate	Gibson assembly	pAH210	prAH2224	prAH2225	-	overnight of CFE311 clinical isolate	prJR48	prJR49	-	-	-	-	-	-	-	-	-
	pNDM220_T4_alt	Plasmid expressing the alt gene of T4 phage	Gibson assembly	pNDM220	prDH0640	prDH0633	-	T4 phage lysate	prDH0632	prDH0639	-	-	-	-	-	-	-	-	-
	pNDM220_Bas37_alt (0033)	Plasmid expressing the alt (0033) gene of Bas37 phage	Gibson assembly	pNDM220	prDH0640	prDH0633	-	Bas37 phage lysate	prDH0632	prDH0639	-	-	-	-	-	-	-	-	-
	pAH213_mrr	Plasmid expressing the Mrr type IV restriction system of E. coli K-12 MG1655	restriction-ligation cloning	pBR322	prAH1948	prAH1949	HindIII and NotI	E. coli K-12 MG1655	prAH1954	prAH1955	HindIII and NotI	-	-	-	-	-	-	-	-
	pAH213_mcrBC	Plasmid expressing the McrBC type IV restriction system of E. coli K-12 MG1655	restriction-ligation cloning	pBR322	prAH1948	prAH1949	ClaI and NotI	E. coli K-12 MG1655	prAH1958	prAH1959	ClaI and NotI	-	-	-	-	-	-	-	-
	pAH213_mcrA	Plasmid expressing the McrA type IV restriction system of E. coli K-12 MG1655	restriction-ligation cloning	pBR322	prAH1948	prAH1949	ClaI and NotI	E. coli K-12 MG1655	prAH1960	prAH1961	ClaI and NotI	-	-	-	-	-	-	-	-
